# Short heat shock has a long-term effect on mesenchymal stem cells’ transcriptome

**DOI:** 10.1101/2022.11.19.517224

**Authors:** Ivana Ribarski-Chorev, Gisele Schudy, Carmit Strauss, Sharon Schlesinger

**Affiliations:** The Robert H. Smith Faculty of Agriculture, Food and Environment, The Hebrew University of Jerusalem, Israel

**Keywords:** Heat shock, bovine, mesenchymal stem cells, transcriptome, stress, bivalent genes, umbilical cord.

## Abstract

The harmful consequences of heat stress (HS) on physiology are well documented, but the molecular aspects of changing thermal conditions are poorly understood. Therefore, a better understanding of the effects of this stress on the morphology, phenotype, proliferative capacity, and fate decision of MSCs is required. Our thorough characterization of MSCs’ transcriptome showed a major effect of HS on the transcriptional landscape. Specifically, examining the effect after three days of moderate HS shows changes in many cell processes, such as immune response, cell cycle, and differentiation. Surprisingly, we detected a long-term effect on cell identity even after short stress, possibly through the activation of bivalent genes related to cell lineage decisions. Finally, comparing the differentially expressed genes following short HS with their transcriptional state after three days of recovery, we find transient upregulation of many members of the MLL family and other histone modifiers; a finding which offers a potential mechanistic account for the stable bivalent genes activation. This could be used to predict and modify the long-term effect of HS on cell identity.

**Summary blurb:** Heat shock alters mesenchymal stem cells’ transcriptional programs, resulting in stable activation of lineage commitment genes, thus explaining the shift in the identity and fate of the cells.

**Graphical abstract:** 
