## Supplemental Table 1 for "Short heat shock has a long-term effect on mesenchymal stem cells’ transcriptome"

### Sheet: Sheet1
List of all bovine primers used in this study for gene expression analysis by RT-qPCR
Name	Target Gene	Sequence	Forward/Reverse
PSMB2	Proteasome subunit beta 2	GATGCGAAATGGTTATGAACTG	Forward
PSMB2	Proteasome subunit beta 2	AGGTTTCGGCGAGTGAAAT	Reverse
RPS9	Ribosomal protein S9	GAAGCTGATCGGCGAGTATG	Forward
RPS9	Ribosomal protein S9	GATCTTGGCCAGGGTGAAT	Reverse
CD29	Integrin beta 1	GCCAAGCAGATGAAAACAGA	Forward
CD29	Integrin beta 1	AATGTTGAATTTGTGCACCATC	Reverse
CD44	CD44	GTCCTATGCGGAAACCTCAA	Forward
CD44	CD44	GCCCACACCTTCTCCTACTG	Reverse
CD90	Thy-1	CGCCCTCCTGCTAACAGTC	Forward
CD90	Thy-1	GGCGTGGTGGTGGTATTCT	Reverse
CD105	Endoglin	TGGTCAGTAACGAGGTGGTCA	Forward
CD105	Endoglin	AGTGTGGGCTGAGGTAGAGG	Reverse
VIM	Vimentin	GATGGACAGGTTATCAACGAAACT	Forward
VIM	Vimentin	TCCTTCTTGCTGGTAGTATTTTGC	Reverse
KRT19	Keratin	CTTCCGCACCAAGTTTGAGAC	Forward
KRT19	Keratin	CTGCATCTCCAGGTCAGTCC	Reverse
Nanog	Nanog	CTCAGCTACAAGCAGGTGAAGA	Forward
Nanog	Nanog	TATTCCTCGGCCAGTTGTTT	Reverse
CD146	Melanoma cell adhesion molecule (MCAM)	TGGTCAGTAACGAGGTGGTCA	Forword
CD146	Melanoma cell adhesion molecule (MCAM)	AGTGTGGGCTGAGGTAGAGG	Reverse
HGF	Hepatocyte growth factore	CGAGGCCATGGTGCTATACT	Forword
HGF	Hepatocyte growth factore	TTCATAGTACTGTGGGCGCA	Reverse
POLH	DNA Polymerase Eta	TGTGGGCAGATGATGCTAAG	Forward
POLH	DNA Polymerase Eta	CCCGGTACTTGGTGAGGTTAG	Reverse
HSP27	Heat shock protein 27	CCCTGGACGTCAACCACTT	Forward
HSP27	Heat shock protein 27	CTCGTGCTTGCCAGTGATCT	Reverse
HSP90	Heat shock protein 90	GAGCAGTATGCCTGGGAGTC	Forward
HSP90	Heat shock protein 90	CCATTGGTTCTCCTGTGTCA	Reverse
