## Supplemental Table 2 for "Short heat shock has a long-term effect on mesenchymal stem cells’ transcriptome"

### Sheet: Sheet1
Sample Name	Total reads	Uniquely mapped reads (STAR)
ShortNT-1	54230074	0.8951
ShortNT-2	39577082	0.901
ShortNT-3	28420067	0.9032
LongNT-1	38872317	0.9003
LongNT-2	25950940	0.9011
ShortHS-1	48638628	0.8998
ShortHS-2	26125462	0.8993
ShortHS-3	28842747	0.8988
ShortHS_Recovery-1	45307646	0.9008
ShortHS_Recovery-2	20743593	0.8981
LongHS-1	39755614	0.9003
LongHS-2	30679249	0.8987
LongHS-3	26106742	0.9052
