## Supplemental Table 3 for "Short heat shock has a long-term effect on mesenchymal stem cells’ transcriptome"

### Sheet: Sheet1
Treatment name	Temperature (oC)	Time	Cell No. - Start	Cell No. - End
ShortControl	37⁰	6h	250000	329212
ShortHS	40.5⁰	6h	250000	320365
ShortHS_Recovary	40.5⁰	6h	72000	345600
	37⁰	66h
LongControl	37⁰	72h	42000	344400
LongHS	40.5⁰	72h	72000	104982
