## Supplemental Table 4 for "Short heat shock has a long-term effect on mesenchymal stem cells’ transcriptome"

### Sheet: Term convergance of BPs ShortHS
GO_BP (Biological Process)	NES	NOM p-val	FDR q-val	General term
PROTEIN_FOLDING	2.7127	0	0	stress response
CHAPERONE_MEDIATED_PROTEIN_FOLDING	2.71012	0	0	stress response
DE_NOVO_PROTEIN_FOLDING	2.61486	0	0	stress response
RESPONSE_TO_TOPOLOGICALLY_INCORRECT_PROTEIN	2.57794	0	0	stress response
CHAPERONE_COFACTOR_DEPENDENT_PROTEIN_REFOLDING	2.48479	0	0	stress response
PROTEIN_REFOLDING	2.48449	0	0	stress response
CELLULAR_RESPONSE_TO_UNFOLDED_PROTEIN	2.28577	0	8.41e-05	stress response
CELLULAR_RESPONSE_TO_TOPOLOGICALLY_INCORRECT_PROTEIN	2.18564	0	0.0025401	stress response
ANTERIOR_POSTERIOR_PATTERN_SPECIFICATION	2.16247	0	0.00348061	development
CHAPERONE_MEDIATED_PROTEIN_COMPLEX_ASSEMBLY	2.14743	0	0.0039548	stress response
EMBRYONIC_SKELETAL_SYSTEM_MORPHOGENESIS	1.9821	0	0.0342347	development
NEGATIVE_REGULATION_OF_RESPONSE_TO_ENDOPLASMIC_RETICULUM_STRESS	1.97736	0	0.0351474	stress response
REGULATION_OF_RESPONSE_TO_ENDOPLASMIC_RETICULUM_STRESS	1.93307	0	0.0542333	stress response
CELLULAR_RESPONSE_TO_HEAT	1.93466	0	0.0555404	stress response
RESPONSE_TO_HEAT	1.92107	0	0.0613919	stress response
LUNG_ALVEOLUS_DEVELOPMENT	1.90042	0	0.0746129	development
CHAPERONE_MEDIATED_AUTOPHAGY	1.88757	0.00438597	0.0786775	autophagy
REGIONALIZATION	1.88803	0	0.0807541	development
DEFINITIVE_HEMOPOIESIS	1.87676	0.00235849	0.0814969	development
EMBRYONIC_SKELETAL_SYSTEM_DEVELOPMENT	1.88188	0	0.0814998	development
PULMONARY_VALVE_MORPHOGENESIS	1.87063	0	0.0821901	development
MRNA_TRANSCRIPTION	1.86094	0.00238095	0.0827903	mRNA transcription
INCLUSION_BODY_ASSEMBLY	1.8627	0	0.0832986	development
ENDOCARDIAL_CUSHION_DEVELOPMENT	1.87066	0	0.0846075	development
AORTIC_VALVE_MORPHOGENESIS	1.85538	0.00232019	0.0864662	development
AXONAL_FASCICULATION	1.80927	0.00699301	0.130285	development
RESPONSE_TO_ENDOPLASMIC_RETICULUM_STRESS	1.8021	0	0.137115	stress response
SEX_DETERMINATION	1.79441	0.00466201	0.141682	development
ATRIOVENTRICULAR_VALVE_DEVELOPMENT	1.79521	0.0112867	0.143973	development
POSITIVE_REGULATION_OF_ATP_DEPENDENT_ACTIVITY	1.7899	0.00224719	0.145189	not specific
HEART_VALVE_MORPHOGENESIS	1.77759	0	0.151414	development
REGULATION_OF_ENDOPLASMIC_RETICULUM_STRESS_INDUCED_INTRINSIC_APOPTOTIC_SIGNALING_PATHWAY	1.77095	0.00457666	0.158774	stress response
ENDOPLASMIC_RETICULUM_TO_CYTOSOL_TRANSPORT	1.76115	0.00740741	0.171093	stress response
NEGATIVE_REGULATION_OF_ENDOPLASMIC_RETICULUM_STRESS_INDUCED_INTRINSIC_APOPTOTIC_SIGNALING_PATHWAY	1.75455	0.00448431	0.175739	stress response
ENDOPLASMIC_RETICULUM_UNFOLDED_PROTEIN_RESPONSE	1.75505	0	0.178057	stress response
INTEGRATED_STRESS_RESPONSE_SIGNALING	1.74766	0.00842105	0.181386	stress response
INTESTINAL_EPITHELIAL_CELL_DIFFERENTIATION	1.74943	0.00917431	0.18143	development
AXON_ENSHEATHMENT_IN_CENTRAL_NERVOUS_SYSTEM	1.73645	0.00913242	0.19134	development
CATECHOLAMINE_SECRETION	1.72458	0.00688073	0.209901	development
TONGUE_DEVELOPMENT	1.71868	0.00890869	0.214245	development
MATERNAL_PROCESS_INVOLVED_IN_FEMALE_PREGNANCY	1.71107	0.00445434	0.222286	development
CARDIAC_EPITHELIAL_TO_MESENCHYMAL_TRANSITION	1.69083	0.00728155	0.251651	development
