## Supplemental Table 5 for "Short heat shock has a long-term effect on mesenchymal stem cells’ transcriptome"

### Sheet: FDR < 0.25 and NOM p < 0.05
List of GSEA GOBPs related to immune system and downregulated in LongHS
GOBPs related to production	NES	NOM p-val	FDR q-val
GOBP_INTERLEUKIN_6_PRODUCTION	-2.2472	0	0.000378653
GOBP_NEGATIVE_REGULATION_OF_INTERLEUKIN_6_PRODUCTION	-2.10346	0	0.00266921
GOBP_POSITIVE_REGULATION_OF_INTERLEUKIN_10_PRODUCTION	-2.10497	0	0.00270894
GOBP_INTERLEUKIN_2_PRODUCTION	-2.0665	0	0.00342845
GOBP_NEGATIVE_REGULATION_OF_INTERLEUKIN_2_PRODUCTION	-2.05311	0	0.00415876
GOBP_INTERLEUKIN_10_PRODUCTION	-2.05029	0	0.00416327
GOBP_POSITIVE_REGULATION_OF_INTERLEUKIN_6_PRODUCTION	-1.97869	0	0.00798708
GOBP_CELLULAR_RESPONSE_TO_INTERLEUKIN_1	-1.9627	0	0.00890726
GOBP_POSITIVE_REGULATION_OF_INTERLEUKIN_12_PRODUCTION	-1.95124	0	0.0098596
GOBP_INTERLEUKIN_1_PRODUCTION	-1.95251	0	0.00988068
GOBP_RESPONSE_TO_INTERLEUKIN_1	-1.88426	0	0.0164181
GOBP_POSITIVE_REGULATION_OF_INTERLEUKIN_1_PRODUCTION	-1.84148	0	0.0233522
GOBP_INTERLEUKIN_17_PRODUCTION	-1.78156	0	0.0362626
GOBP_POSITIVE_REGULATION_OF_INTERLEUKIN_1_BETA_PRODUCTION	-1.77112	0.00441826	0.0386326
GOBP_INTERLEUKIN_4_PRODUCTION	-1.74832	0.00792393	0.0440581
GOBP_INTERLEUKIN_12_PRODUCTION	-1.73138	0.00426136	0.0477062
GOBP_NEGATIVE_REGULATION_OF_INTERLEUKIN_1_PRODUCTION	-1.70828	0.0127186	0.0543979
GOBP_POSITIVE_REGULATION_OF_INTERLEUKIN_8_PRODUCTION	-1.70026	0.00147275	0.0556081
GOBP_NEGATIVE_REGULATION_OF_INTERLEUKIN_1_BETA_PRODUCTION	-1.65498	0.0096	0.0701291
GOBP_POSITIVE_REGULATION_OF_INTERLEUKIN_17_PRODUCTION	-1.65195	0.0159744	0.0712228
GOBP_POSITIVE_REGULATION_OF_INTERLEUKIN_4_PRODUCTION	-1.64837	0.0127389	0.0720443
GOBP_POSITIVE_REGULATION_OF_INTERLEUKIN_6_PRODUCTION	-1.60221	0.00640194	0.0778398
GOBP_CELLULAR_RESPONSE_TO_INTERLEUKIN_1	-1.59718	0.00651648	0.0789144
GOBP_POSITIVE_REGULATION_OF_INTERLEUKIN_12_PRODUCTION	-1.5913	0.00665011	0.0801681
GOBP_INTERLEUKIN_1_PRODUCTION	-1.59046	0.0066692	0.0803472
GOBP_RESPONSE_TO_INTERLEUKIN_1	-1.55605	0.0074519	0.0876902
GOBP_INTERLEUKIN_8_PRODUCTION	-1.59281	0.0101597	0.0913654
GOBP_POSITIVE_REGULATION_OF_INTERLEUKIN_1_PRODUCTION	-1.52835	0.00808187	0.0936004
GOBP_POSITIVE_REGULATION_OF_INTERLEUKIN_2_PRODUCTION	-1.51263	0.0357143	0.131323
GOBP_INTERLEUKIN_1_MEDIATED_SIGNALING_PATHWAY	-1.46507	0.0632091	0.163069
GOBPs related to inflammation	NES	NOM p-val	FDR q-val
GOBP_ACUTE_INFLAMMATORY_RESPONSE	-2.1034	0	0.00252873
GOBP_POSITIVE_REGULATION_OF_INFLAMMATORY_RESPONSE	-2.07218	0	0.00361368
GOBP_REGULATION_OF_ACUTE_INFLAMMATORY_RESPONSE	-1.98563	0	0.00773815
GOBP_REGULATION_OF_INFLAMMATORY_RESPONSE	-1.92214	0	0.0130115
GOBP_INFLAMMATORY_CELL_APOPTOTIC_PROCESS	-1.77086	0	0.0385699
GOBP_PRODUCTION_OF_MOLECULAR_MEDIATOR_INVOLVED_IN_INFLAMMATORY_RESPONSE	-1.74168	0	0.0456598
GOBP_NEUROINFLAMMATORY_RESPONSE	-1.72957	0	0.0478207
GOBP_CYTOKINE_PRODUCTION_INVOLVED_IN_INFLAMMATORY_RESPONSE	-1.67261	0.0075188	0.064615
GOBP_REGULATION_OF_ACUTE_INFLAMMATORY_RESPONSE	-1.60305	0.00638285	0.0776607
GOBP_REGULATION_OF_INFLAMMATORY_RESPONSE	-1.57955	0.00691737	0.0826755
GOBP_POSITIVE_REGULATION_OF_ACUTE_INFLAMMATORY_RESPONSE	-1.57625	0.0215232	0.0992013
GOBP_NEGATIVE_REGULATION_OF_INFLAMMATORY_RESPONSE_TO_ANTIGENIC_STIMULUS	-1.52939	0.0410742	0.122358
GOBP_REGULATION_OF_INFLAMMATORY_RESPONSE_TO_ANTIGENIC_STIMULUS	-1.48615	0.0304	0.148907
GOBP_INFLAMMATORY_RESPONSE_TO_ANTIGENIC_STIMULUS	-1.44017	0.0366032	0.17968
GOBP_INFLAMMASOME_COMPLEX_ASSEMBLY	-1.36527	0.116585	0.237672
GOBPs related to chemotaxis	NES	NOM p-val	FDR q-val
GOBP_NEUTROPHIL_CHEMOTAXIS	-2.20084	0	0.000672757
GOBP_GRANULOCYTE_CHEMOTAXIS	-2.11193	0	0.00269077
GOBP_LEUKOCYTE_CHEMOTAXIS	-2.05073	0	0.00429338
GOBP_MACROPHAGE_CHEMOTAXIS	-2.01014	0	0.00629104
GOBP_LYMPHOCYTE_CHEMOTAXIS	-1.97521	0	0.00805546
GOBP_POSITIVE_CHEMOTAXIS	-1.91035	0	0.0136842
GOBP_CELL_CHEMOTAXIS	-1.9005	0	0.0146154
GOBP_MONOCYTE_CHEMOTACTIC_PROTEIN_1_PRODUCTION	-1.78854	0.00165563	0.0349657
GOBP_REGULATION_OF_MACROPHAGE_CHEMOTAXIS	-1.73516	0.00654665	0.047333
GOBP_REGULATION_OF_POSITIVE_CHEMOTAXIS	-1.70668	0.00802568	0.0547178
GOBP_REGULATION_OF_LEUKOCYTE_CHEMOTAXIS	-1.67763	0.0027894	0.0624537
GOBP_MONOCYTE_CHEMOTAXIS	-1.6741	0.00611621	0.0638983
GOBP_REGULATION_OF_LYMPHOCYTE_CHEMOTAXIS	-1.65672	0.00986842	0.0700125
GOBP_LYMPHOCYTE_CHEMOTAXIS	-1.60137	0.00642103	0.0780189
GOBP_POSITIVE_CHEMOTAXIS	-1.57284	0.00707009	0.0841083
GOBP_CELL_CHEMOTAXIS	-1.56528	0.00724191	0.0857201
GOBP_POSITIVE_REGULATION_OF_LEUKOCYTE_CHEMOTAXIS	-1.47263	0.0156919	0.157688
GOBP_POSITIVE_REGULATION_OF_CHEMOTAXIS	-1.47014	0.0103761	0.159975
GOBP_T_CELL_CHEMOTAXIS	-1.46773	0.0627063	0.160799
GOBP_DENDRITIC_CELL_CHEMOTAXIS	-1.43658	0.0659898	0.181575
GOBP_REGULATION_OF_CHEMOTAXIS	-1.41331	0.0112782	0.197517
GOBP_REGULATION_OF_GRANULOCYTE_CHEMOTAXIS	-1.41096	0.064759	0.198555
GOBPs related to migration	NES	NOM p-val	FDR q-val
GOBP_NEUTROPHIL_MIGRATION	-2.1901	0	0.000943328
GOBP_GRANULOCYTE_MIGRATION	-2.12484	0	0.00188501
GOBP_MACROPHAGE_MIGRATION	-2.10383	0	0.0027155
GOBP_MYELOID_LEUKOCYTE_MIGRATION	-2.03677	0	0.00468118
GOBP_LEUKOCYTE_MIGRATION	-1.95917	0	0.00926754
GOBP_REGULATION_OF_MACROPHAGE_MIGRATION	-1.87126	0	0.0185334
GOBP_LYMPHOCYTE_MIGRATION	-1.78884	0	0.0349802
GOBP_MONONUCLEAR_CELL_MIGRATION	-1.73259	0	0.0473958
GOBP_REGULATION_OF_LEUKOCYTE_MIGRATION	-1.71096	0	0.0532638
GOBP_T_CELL_MIGRATION	-1.69613	0.00149925	0.0573724
GOBP_POSITIVE_REGULATION_OF_MACROPHAGE_MIGRATION	-1.68906	0.00509338	0.0584704
GOBP_LEUKOCYTE_MIGRATION	-1.5955	0.00655466	0.0792726
GOBP_REGULATION_OF_MACROPHAGE_MIGRATION	-1.54933	0.00760462	0.089123
GOBP_POSITIVE_REGULATION_OF_T_CELL_MIGRATION	-1.58763	0.0211382	0.0940228
GOBP_POSITIVE_REGULATION_OF_MONONUCLEAR_CELL_MIGRATION	-1.56103	0.0119581	0.106102
GOBP_REGULATION_OF_LYMPHOCYTE_MIGRATION	-1.53525	0.0237037	0.11918
GOBP_DENDRITIC_CELL_MIGRATION	-1.52585	0.0330033	0.124382
GOBP_GLIAL_CELL_MIGRATION	-1.51867	0.0191176	0.127622
GOBP_REGULATION_OF_NEUTROPHIL_MIGRATION	-1.43523	0.0500736	0.182426
GOBP_REGULATION_OF_MONONUCLEAR_CELL_MIGRATION	-1.38575	0.0402145	0.219294
GOBPs related to cell activation	NES	NOM p-val	FDR q-val
GOBP_MACROPHAGE_ACTIVATION	-2.06477	0	0.00340815
GOBP_MYELOID_LEUKOCYTE_ACTIVATION	-2.06662	0	0.00355543
GOBP_REGULATION_OF_MAST_CELL_ACTIVATION	-1.90785	0.0015674	0.0138317
GOBP_MYELOID_CELL_ACTIVATION_INVOLVED_IN_IMMUNE_RESPONSE	-1.88678	0	0.0161668
GOBP_REGULATION_OF_MAST_CELL_ACTIVATION_INVOLVED_IN_IMMUNE_RESPONSE	-1.86518	0.00157729	0.019464
GOBP_REGULATION_OF_MACROPHAGE_ACTIVATION	-1.81696	0	0.0291347
GOBP_REGULATION_OF_CELL_ACTIVATION	-1.80496	0	0.0307519
GOBP_MAST_CELL_ACTIVATION_INVOLVED_IN_IMMUNE_RESPONSE	-1.79645	0.00454545	0.0331813
GOBP_POSITIVE_REGULATION_OF_CELL_ACTIVATION	-1.78215	0	0.0364779
GOBP_GRANULOCYTE_ACTIVATION	-1.77186	0.00152207	0.0386369
GOBP_POSITIVE_REGULATION_OF_CD4_POSITIVE_ALPHA_BETA_T_CELL_ACTIVATION	-1.77038	0.00309598	0.0386488
GOBP_POSITIVE_REGULATION_OF_MACROPHAGE_ACTIVATION	-1.76488	0.00162338	0.0398294
GOBP_MAST_CELL_ACTIVATION	-1.74647	0.00594354	0.0445867
GOBP_REGULATION_OF_T_CELL_ACTIVATION	-1.74353	0	0.0452043
GOBP_CELL_ACTIVATION_INVOLVED_IN_IMMUNE_RESPONSE	-1.74047	0	0.0455976
GOBP_REGULATION_OF_PLATELET_ACTIVATION	-1.73109	0.00293686	0.0477136
GOBP_REGULATION_OF_LYMPHOCYTE_ACTIVATION	-1.69412	0	0.0579698
GOBP_T_CELL_ACTIVATION	-1.69108	0	0.0585241
GOBP_NEGATIVE_REGULATION_OF_CELL_ACTIVATION	-1.6672	0	0.0667012
GOBP_ZYMOGEN_ACTIVATION	-1.64946	0.00715308	0.0714064
GOBP_T_CELL_ACTIVATION_INVOLVED_IN_IMMUNE_RESPONSE	-1.64954	0.00691563	0.071523
GOBP_REGULATION_OF_MAST_CELL_ACTIVATION	-1.57032	0.00712737	0.0846455
GOBP_MYELOID_CELL_ACTIVATION_INVOLVED_IN_IMMUNE_RESPONSE	-1.55689	0.00743281	0.0875111
GOBP_REGULATION_OF_MAST_CELL_ACTIVATION_INVOLVED_IN_IMMUNE_RESPONSE	-1.54597	0.00768098	0.0898394
GOBP_REGULATION_OF_ALPHA_BETA_T_CELL_ACTIVATION	-1.56918	0.00407056	0.102548
GOBP_MICROGLIAL_CELL_ACTIVATION	-1.5325	0.0275651	0.120135
GOBP_ACTIVATION_OF_CYSTEINE_TYPE_ENDOPEPTIDASE_ACTIVITY	-1.52776	0.0419355	0.123186
GOBP_MYELOID_DENDRITIC_CELL_ACTIVATION	-1.51296	0.0369181	0.131271
GOBP_ACTIVATION_OF_IMMUNE_RESPONSE	-1.48207	0.00118906	0.151233
GOBP_LYMPHOCYTE_ACTIVATION_INVOLVED_IN_IMMUNE_RESPONSE	-1.45725	0.00610501	0.169262
GOBP_NEGATIVE_REGULATION_OF_B_CELL_ACTIVATION	-1.45141	0.0536278	0.171659
GOBP_INTEGRIN_ACTIVATION	-1.44339	0.0656	0.177927
GOBP_REGULATION_OF_B_CELL_ACTIVATION	-1.41766	0.0308311	0.194557
GOBP_ACTIVATION_OF_CYSTEINE_TYPE_ENDOPEPTIDASE_ACTIVITY_INVOLVED_IN_APOPTOTIC_PROCESS	-1.396	0.0473458	0.210596
GOBP_POSITIVE_REGULATION_OF_B_CELL_ACTIVATION	-1.39337	0.0432357	0.213148
GOBPs related to immune system in general	NES	NOM p-val	FDR q-val
GOBP_CELLULAR_RESPONSE_TO_MOLECULE_OF_BACTERIAL_ORIGIN	-2.34806	0	0
GOBP_CELLULAR_RESPONSE_TO_BIOTIC_STIMULUS	-2.27061	0	0.000239393
GOBP_RESPONSE_TO_CHEMOKINE	-2.21413	0	0.000471263
GOBP_RESPONSE_TO_MOLECULE_OF_BACTERIAL_ORIGIN	-2.28935	0	0.000478786
GOBP_RESPONSE_TO_INTERFERON_GAMMA	-2.19639	0	0.000706558
GOBP_RESPONSE_TO_BACTERIUM	-2.12896	0	0.00196396
GOBP_ACUTE_INFLAMMATORY_RESPONSE	-2.1034	0	0.00252873
GOBP_CELLULAR_RESPONSE_TO_INTERFERON_GAMMA	-2.10809	0	0.00282657
GOBP_POSITIVE_REGULATION_OF_INFLAMMATORY_RESPONSE	-2.07218	0	0.00361368
GOBP_REGULATION_OF_ACUTE_INFLAMMATORY_RESPONSE	-1.98563	0	0.00773815
GOBP_CELLULAR_RESPONSE_TO_INTERLEUKIN_1	-1.9627	0	0.00890726
GOBP_REGULATION_OF_ADAPTIVE_IMMUNE_RESPONSE	-1.92769	0	0.0122675
GOBP_ANTIMICROBIAL_HUMORAL_RESPONSE	-1.92492	0	0.0125484
GOBP_REGULATION_OF_INFLAMMATORY_RESPONSE	-1.92214	0	0.0130115
GOBP_ACUTE_PHASE_RESPONSE	-1.91616	0	0.0132798
GOBP_ANTIMICROBIAL_HUMORAL_IMMUNE_RESPONSE_MEDIATED_BY_ANTIMICROBIAL_PEPTIDE	-1.90783	0	0.0136988
GOBP_POSITIVE_REGULATION_OF_ADAPTIVE_IMMUNE_RESPONSE	-1.89769	0	0.0151866
GOBP_RESPONSE_TO_VITAMIN	-1.88906	0.0027137	0.0159827
GOBP_MYELOID_CELL_ACTIVATION_INVOLVED_IN_IMMUNE_RESPONSE	-1.88678	0	0.0161668
GOBP_RESPONSE_TO_INTERLEUKIN_1	-1.88426	0	0.0164181
GOBP_POSITIVE_REGULATION_OF_DEFENSE_RESPONSE	-1.883	0	0.0165365
GOBP_REGULATION_OF_MAST_CELL_ACTIVATION_INVOLVED_IN_IMMUNE_RESPONSE	-1.86518	0.00157729	0.019464
GOBP_NEGATIVE_REGULATION_OF_INNATE_IMMUNE_RESPONSE	-1.85563	0.00146413	0.0214081
GOBP_CELLULAR_RESPONSE_TO_LIPID	-1.84769	0	0.022157
GOBP_CELLULAR_RESPONSE_TO_FLUID_SHEAR_STRESS	-1.8489	0	0.0222543
GOBP_ADAPTIVE_IMMUNE_RESPONSE	-1.8478	0	0.0222718
GOBP_NEGATIVE_REGULATION_OF_RESPONSE_TO_BIOTIC_STIMULUS	-1.84441	0	0.0226621
GOBP_RESPONSE_TO_MURAMYL_DIPEPTIDE	-1.82892	0.00166667	0.0268607
GOBP_ORGAN_OR_TISSUE_SPECIFIC_IMMUNE_RESPONSE	-1.82517	0.00332779	0.0273372
GOBP_CELLULAR_RESPONSE_TO_XENOBIOTIC_STIMULUS	-1.82366	0	0.0277026
GOBP_NEGATIVE_REGULATION_OF_IMMUNE_RESPONSE	-1.80925	0	0.0305192
GOBP_RESPONSE_TO_TUMOR_NECROSIS_FACTOR	-1.80686	0	0.0305297
GOBP_RESPONSE_TO_FLUID_SHEAR_STRESS	-1.80117	0	0.0319281
GOBP_MAST_CELL_ACTIVATION_INVOLVED_IN_IMMUNE_RESPONSE	-1.79645	0.00454545	0.0331813
GOBP_REGULATION_OF_DEFENSE_RESPONSE	-1.76962	0	0.0386777
GOBP_IMMUNE_RESPONSE_REGULATING_SIGNALING_PATHWAY	-1.76704	0	0.0395952
GOBP_HUMORAL_IMMUNE_RESPONSE	-1.75771	0.0012987	0.041502
GOBP_DEFENSE_RESPONSE_TO_GRAM_NEGATIVE_BACTERIUM	-1.74877	0.00153846	0.0440281
GOBP_CELL_ACTIVATION_INVOLVED_IN_IMMUNE_RESPONSE	-1.74047	0	0.0455976
GOBP_PRODUCTION_OF_MOLECULAR_MEDIATOR_INVOLVED_IN_INFLAMMATORY_RESPONSE	-1.74168	0	0.0456598
GOBP_REGULATION_OF_INNATE_IMMUNE_RESPONSE	-1.73866	0	0.0461326
GOBP_NEGATIVE_REGULATION_OF_DEFENSE_RESPONSE	-1.73887	0	0.0461736
GOBP_NEUROINFLAMMATORY_RESPONSE	-1.72957	0	0.0478207
GOBP_ADAPTIVE_IMMUNE_RESPONSE_BASED_ON_SOMATIC_RECOMBINATION_OF_IMMUNE_RECEPTORS_BUILT_FROM_IMMUNOGLOBULIN_SUPERFAMILY_DOMAINS	-1.71518	0	0.0520402
GOBP_POSITIVE_REGULATION_OF_IMMUNE_RESPONSE	-1.70789	0	0.0545025
GOBP_DEFENSE_RESPONSE_TO_SYMBIONT	-1.70052	0	0.0557782
GOBP_REGULATION_OF_T_HELPER_1_TYPE_IMMUNE_RESPONSE	-1.68393	0.0126783	0.0604517
GOBP_DEFENSE_RESPONSE_TO_BACTERIUM	-1.68344	0.00130039	0.0606192
GOBP_CYTOKINE_PRODUCTION_INVOLVED_IN_INFLAMMATORY_RESPONSE	-1.67261	0.0075188	0.064615
GOBP_POSITIVE_REGULATION_OF_RESPONSE_TO_EXTERNAL_STIMULUS	-1.66208	0	0.0683823
GOBP_RESPONSE_TO_THYROID_HORMONE	-1.65627	0.0096	0.0698519
GOBP_NEGATIVE_REGULATION_OF_ADAPTIVE_IMMUNE_RESPONSE	-1.6523	0.0118343	0.0711067
GOBP_CELLULAR_RESPONSE_TO_THYROID_HORMONE_STIMULUS	-1.65162	0.01	0.0711348
GOBP_T_CELL_ACTIVATION_INVOLVED_IN_IMMUNE_RESPONSE	-1.64954	0.00691563	0.071523
GOBP_RESPONSE_TO_VIRUS	-1.65024	0	0.0715365
GOBP_RESPONSE_TO_TOXIC_SUBSTANCE	-1.64554	0	0.0728603
GOBP_MULTICELLULAR_ORGANISMAL_RESPONSE_TO_STRESS	-1.64577	0.00567376	0.0729869
GOBP_REGULATION_OF_ACUTE_INFLAMMATORY_RESPONSE	-1.60305	0.00638285	0.0776607
GOBP_CELLULAR_RESPONSE_TO_INTERLEUKIN_1	-1.59718	0.00651648	0.0789144
GOBP_REGULATION_OF_ADAPTIVE_IMMUNE_RESPONSE	-1.58207	0.0068601	0.0821382
GOBP_ANTIMICROBIAL_HUMORAL_RESPONSE	-1.58039	0.00689828	0.0824964
GOBP_REGULATION_OF_INFLAMMATORY_RESPONSE	-1.57955	0.00691737	0.0826755
GOBP_ACUTE_PHASE_RESPONSE	-1.57451	0.00703191	0.0837501
GOBP_ANTIMICROBIAL_HUMORAL_IMMUNE_RESPONSE_MEDIATED_BY_ANTIMICROBIAL_PEPTIDE	-1.572	0.00708919	0.0842874
GOBP_POSITIVE_REGULATION_OF_ADAPTIVE_IMMUNE_RESPONSE	-1.56444	0.007261	0.0858992
GOBP_MYELOID_CELL_ACTIVATION_INVOLVED_IN_IMMUNE_RESPONSE	-1.55689	0.00743281	0.0875111
GOBP_RESPONSE_TO_INTERLEUKIN_1	-1.55605	0.0074519	0.0876902
GOBP_POSITIVE_REGULATION_OF_DEFENSE_RESPONSE	-1.55437	0.00749008	0.0880484
GOBP_REGULATION_OF_MAST_CELL_ACTIVATION_INVOLVED_IN_IMMUNE_RESPONSE	-1.54597	0.00768098	0.0898394
GOBP_NEGATIVE_REGULATION_OF_INNATE_IMMUNE_RESPONSE	-1.5401	0.00781461	0.0910931
GOBP_ADAPTIVE_IMMUNE_RESPONSE	-1.53254	0.00798642	0.092705
GOBP_NEGATIVE_REGULATION_OF_RESPONSE_TO_BIOTIC_STIMULUS	-1.53003	0.00804369	0.0932423
GOBP_ORGAN_OR_TISSUE_SPECIFIC_IMMUNE_RESPONSE	-1.52247	0.0082155	0.0948541
GOBP_NEGATIVE_REGULATION_OF_RESPONSE_TO_CYTOKINE_STIMULUS	-1.59232	0.00692521	0.0913454
GOBP_REGULATION_OF_RESPONSE_TO_CYTOKINE_STIMULUS	-1.59026	0.00388098	0.0924729
GOBP_T_CELL_DIFFERENTIATION_INVOLVED_IN_IMMUNE_RESPONSE	-1.57725	0.00724638	0.0990634
GOBP_POSITIVE_REGULATION_OF_ACUTE_INFLAMMATORY_RESPONSE	-1.57625	0.0215232	0.0992013
GOBP_CELLULAR_DEFENSE_RESPONSE	-1.56455	0.0285262	0.104376
GOBP_CYTOKINE_PRODUCTION_INVOLVED_IN_IMMUNE_RESPONSE	-1.55021	0.0128205	0.111149
GOBP_REGULATION_OF_DEFENSE_RESPONSE_TO_VIRUS	-1.53301	0.0142045	0.119861
GOBP_NEGATIVE_REGULATION_OF_INFLAMMATORY_RESPONSE_TO_ANTIGENIC_STIMULUS	-1.52939	0.0410742	0.122358
GOBP_INFLAMMATORY_RESPONSE_TO_ANTIGENIC_STIMULUS	-1.44017	0.0366032	0.17968
GOBP_REGULATION_OF_PRODUCTION_OF_MOLECULAR_MEDIATOR_OF_IMMUNE_RESPONSE	-1.3991	0.0153061	0.20822
GOBP_POSITIVE_REGULATION_OF_RESPONSE_TO_BIOTIC_STIMULUS	-1.49562	0.00932091	0.141495
GOBP_CYTOPLASMIC_PATTERN_RECOGNITION_RECEPTOR_SIGNALING_PATHWAY_IN_RESPONSE_TO_VIRUS	-1.49083	0.0417311	0.144797
GOBP_CELLULAR_RESPONSE_TO_LIGHT_STIMULUS	-1.51399	0.0106242	0.130799
GOBP_POSITIVE_REGULATION_OF_CYTOKINE_PRODUCTION_INVOLVED_IN_IMMUNE_RESPONSE	-1.51238	0.0161074	0.13143
GOBP_REGULATION_OF_INFLAMMATORY_RESPONSE_TO_ANTIGENIC_STIMULUS	-1.48615	0.0304	0.148907
GOBP_POSITIVE_REGULATION_OF_PRODUCTION_OF_MOLECULAR_MEDIATOR_OF_IMMUNE_RESPONSE	-1.48393	0.0186916	0.149877
GOBP_ACTIVATION_OF_IMMUNE_RESPONSE	-1.48207	0.00118906	0.151233
GOBP_RESPONSE_TO_TYPE_I_INTERFERON	-1.47353	0.0235457	0.157263
GOBP_POSITIVE_REGULATION_OF_RESPONSE_TO_CYTOKINE_STIMULUS	-1.47353	0.0223152	0.15742
GOBP_DEFENSE_RESPONSE_TO_GRAM_POSITIVE_BACTERIUM	-1.46269	0.0318841	0.164537
GOBP_LYMPHOCYTE_ACTIVATION_INVOLVED_IN_IMMUNE_RESPONSE	-1.45725	0.00610501	0.169262
